# Deciphering Neuronal Deficit and Protein Profile Changes in Human Brain Organoids from Patients with Creatine Transporter Deficiency

**DOI:** 10.1101/2023.06.01.543271

**Authors:** Léa Broca-Brisson, Rania Harati, Clémence Disdier, Orsolya Mozner, Romane Gaston-Breton, Auriane Maïza, Narciso Costa, Anne-Cécile Guyot, Balazs Sarkadi, Agota Apati, Matthew R Skelton, Lucie Madrange, Frank Yates, Jean Armengaud, Rifat A. Hamoudi, Aloïse Mabondzo

## Abstract

Creatine transporter deficiency (CTD) is an X-linked disease caused by mutations in the SLC6A8 gene. The impaired creatine uptake in the brain results in intellectual disability, behavioral disorders, language delay, and seizures. In this work, we generated human brain organoids from induced pluripotent stem cells of healthy subjects and CTD patients. Brain organoids from CTD donors had reduced creatine uptake compared with those from healthy donors. The expression of neural progenitor cell markers SOX2 and PAX6 was reduced in CTD derived organoids, while GSK3β, a key regulator of neurogenesis, was up-regulated. Shotgun proteomics combined with integrative bioinformatic and statistical analysis identified changes in abundance of proteins associated with intellectual disability, epilepsy, and autism. Re-establishment of the expression a functional SLC6A8 in CTD-derived organoids restored creatine uptake and normalized the expression of SOX2, GSK3β and other key proteins associated with clinical features of CTD patients. Our brain organoid model opens new avenues for further characterizing the CTD pathophysiology and supports the concept that reinstating creatine levels in patients with CTD could result in therapeutic efficacy.

**Summary Heading:** Therapeutic targets associated with Creatine Transporter Deficiency
