## supplemental Tables for "Deciphering Neuronal Deficit and Protein Profile Changes in Human Brain Organoids from Patients with Creatine Transporter Deficiency": Table S4 - Sorting according to logfc.xlsx

### Sheet: Table EV4
Table S4. The 142 proteins were sorted according to fold change; the most abundant proteins with fold change (-3<fold change>+3) (48 proteins) and a sc higher than 10 (32 proteins) were selected for further analysis. The 32 proteins selected are the following: RUFY3; MAP1B; GSB3B; PAK1; STMN1; FYN; GNAI1; MYO5A; PAK2; DCTN1; LMNA; SRC; GANQ; CDK5; PLCG1; MECP2; ACTN3; HMGB2; SYT1; CALM1; ANXA2; L…
																		Tfold comparison "all CTD" versus "Healthy"
	BJa	BJb	BJc	BJd	CTD1_4a	CTD1_4b	CTD1_4c	CTD1_4d	CTD2_3a	CTD2_3b	CTD2_3c	CTD2_3d	CTD3_7a	CTD3_7b	CTD3_7c	CTD3_7d	Fold	Tfold	LOG2(Tfold)*sign	p value
RUFY3	1	0	1	1	29	34	28	31	23	22	25	28	26	21	35	25	16.1429	16.1429	4.01282	1.72486e-10
MAP1B	44	25	13	37	259	273	250	258	180	254	273	262	263	263	214	250	8.15989	8.15989	3.02855	3.53937e-10
WASF1	0	0	0	0	2	2	3	2	2	2	3	2	2	2	2	2	3.16667	3.16667	1.66297	7.90767e-10
GSK3B	1	1	0	1	6	9	9	8	8	8	6	7	6	7	10	6	4.85714	4.85714	2.28011	1.3113e-09
PAK1	1	3	1	3	15	15	19	9	18	16	11	18	10	11	16	15	5.13889	5.13889	2.36146	3.30185e-08
STMN1	3	2	3	1	35	23	38	13	35	31	24	28	34	20	31	28	9.02564	9.02564	3.17403	4.10685e-08
FYN	2	2	2	4	15	12	17	11	9	10	15	12	12	14	11	10	3.80952	3.80952	1.92961	4.24412e-08
NEDD4	0	0	0	0	4	2	3	2	2	3	2	3	2	2	2	3	3.5	3.5	1.80735	5.76153e-08
GNAI2	16	8	11	11	34	46	44	44	42	44	37	38	61	41	45	45	3.55333	3.55333	1.82917	6.88892e-08
MYO5A	0	0	0	0	43	40	43	24	21	40	30	38	18	29	22	31	32.5833	32.5833	5.02606	1.06559e-07
PAK2	4	6	5	7	13	16	25	15	26	25	16	21	19	17	22	25	3.23077	3.23077	1.69188	1.18053e-07
DCTN1	6	5	7	10	27	28	30	22	31	33	24	25	21	22	27	29	3.44792	3.44792	1.78572	2.33538e-07
LMNA	121	110	99	117	37	43	27	43	2	2	48	30	52	22	17	17	0.260163	-3.84375	-1.94251	3.93918e-07
VAMP2	0	0	0	0	9	8	8	5	3	8	6	7	2	7	8	6	7.41667	7.41667	2.89077	5.33147e-07
RHOB	0	0	1	0	8	6	5	3	4	6	5	5	3	2	5	6	4.66667	4.66667	2.22239	6.25112e-07
SRC	0	1	2	3	13	11	12	7	18	18	8	12	7	11	14	16	5.3	5.3	2.40599	8.09088e-07
GSK3A	0	0	0	0	3	4	6	2	5	6	2	4	4	5	6	3	5.16667	5.16667	2.36923	8.68148e-07
GNAQ	3	1	1	0	14	10	12	8	9	13	8	12	9	8	13	12	5.18519	5.18519	2.3744	1.37579e-06
PPM1E	0	0	0	0	1	4	2	3	2	3	3	1	3	2	4	4	3.66667	3.66667	1.87447	3.23218e-06
CDK5	3	1	1	1	6	8	9	6	9	9	8	5	6	8	10	10	3.53333	3.53333	1.82103	6.99521e-06
PLCG1	0	1	0	1	4	3	7	3	11	10	5	4	5	6	7	8	4.72222	4.72222	2.23947	8.9299e-06
MECP2	0	0	0	0	5	11	6	8	4	5	10	4	0	7	10	8	7.5	7.5	2.90689	1.86157e-05
HIP1R	0	0	1	0	3	2	2	2	5	3	3	4	3	3	3	3	3.2	3.2	1.67807	2.20631e-05
ACTN3	28	26	26	23	6	7	3	7	5	3	7	6	9	5	6	4	0.249221	-4.0125	-2.0045	2.2616e-05
HMGB2	7	1	4	5	13	19	17	12	27	22	14	11	15	14	24	27	3.60317	3.60317	1.84927	2.26942e-05
HPCA	0	0	1	0	2	3	4	3	2	3	5	3	2	1	3	4	3.13333	3.13333	1.6477	2.49277e-05
SYT1	0	0	0	0	7	8	6	2	9	9	3	5	1	1	4	11	6.5	6.5	2.70044	0.000148395
CALM1	7	3	3	6	15	14	16	10	19	19	17	14	9	8	26	37	3.13043	3.13043	1.64636	0.000273516
ANXA2	95	75	66	83	39	26	30	34	4	1	49	24	27	19	12	14	0.30031	-3.3299	-1.73548	0.000283015
CRKL	1	1	1	0	1	8	3	2	5	6	5	1	4	3	5	8	3	3	1.58496	0.000335157
L1CAM	0	0	0	0	35	13	37	8	15	11	8	37	8	17	6	15	18.5	18.5	4.20945	0.000335988
ANK2	3	3	2	5	42	38	50	12	10	16	15	46	9	25	13	12	5.88235	5.88235	2.55639	0.000716505
ACTN2	93	94	127	88	8	10	4	12	5	5	10	7	11	5	6	3	0.0804598	-12.4286	-3.63559	0.0017479
TNNT2	8	7	9	11	0	0	0	0	0	0	0	0	0	0	0	0	0.102564	-9.75	-3.2854	0.0019815
MYH6	142	165	225	188	1	1	1	1	1	1	1	1	1	1	1	1	0.0110497	-90.5	-6.49985	0.00205826
ANXA1	28	23	17	27	5	10	2	8	1	0	10	4	7	4	2	3	0.228956	-4.36765	-2.12686	0.00211923
PPM1F	3	2	2	3	0	0	0	0	0	0	0	0	0	0	0	1	0.309524	-3.23077	-1.69188	0.0022012
PTK7	23	18	14	20	5	2	1	3	2	1	2	1	1	2	1	2	0.147679	-6.77143	-2.75946	0.00243338
TPM1	43	37	58	45	12	9	12	5	9	8	8	9	9	4	12	10	0.212121	-4.71429	-2.23704	0.00308176
CRYAB	5	8	9	8	0	0	0	0	0	0	0	0	0	0	0	0	0.117647	-8.5	-3.08746	0.00323904
SFRP1	14	9	7	11	0	0	0	0	8	7	0	0	0	0	1	7	0.259259	-3.85714	-1.94753	0.00383185
POSTN	46	57	28	40	8	1	0	0	0	0	0	0	0	0	0	0	0.04	-25	-4.64386	0.0057609
GPX1	6	3	4	5	1	1	0	1	0	0	2	1	1	1	0	1	0.318182	-3.14286	-1.65208	0.00751547
CASQ2	9	10	20	16	0	0	0	0	0	0	0	0	0	0	0	0	0.0677966	-14.75	-3.88264	0.0131063
ILK	3	3	1	4	0	0	0	0	0	0	0	0	0	0	0	0	0.266667	-3.75	-1.90689	0.022152
MYO1C	3	2	6	5	1	0	0	0	0	0	0	0	0	0	0	0	0.216667	-4.61538	-2.20645	0.0227621
SULF1	3	3	1	5	0	0	0	0	0	0	0	0	0	0	0	1	0.270833	-3.69231	-1.88452	0.0367473
ANXA3	5	1	2	3	0	0	0	0	0	0	0	0	0	0	0	0	0.266667	-3.75	-1.90689	0.0485669
PAK3	3	5	3	3	11	13	17	6	13	12	10	15	8	10	12	9	2.74074	2.74074	1.45457	1.95695e-06
HMGB1	20	13	18	23	39	39	42	36	59	53	42	35	41	35	52	61	2.33333	2.33333	1.22239	5.99231e-06
MIF	6	5	5	6	9	11	10	10	12	10	10	12	9	9	14	18	1.87179	1.87179	0.904422	8.03243e-06
LCK	2	1	2	2	4	4	6	4	5	4	5	4	4	6	4	3	1.9697	1.9697	0.977974	2.53026e-05
RTN4	13	10	17	12	32	32	32	26	14	25	25	30	32	32	33	26	2.08929	2.08929	1.06301	3.10486e-05
ACTB	480	510	526	527	638	603	652	593	639	625	609	683	582	607	685	622	1.22944	1.22944	0.298003	4.12389e-05
RAC2	3	3	3	4	5	5	6	7	6	5	6	5	5	5	7	7	1.58824	1.58824	0.667425	4.61844e-05
ACTN1	68	62	54	64	22	44	11	52	15	11	48	20	69	21	15	11	0.464286	-2.15385	-1.10692	0.000118104
DNM1L	10	6	5	5	15	17	17	14	15	24	13	17	11	14	23	21	2.36667	2.36667	1.24286	0.000153632
DVL3	0	0	0	0	1	1	1	2	0	1	2	0	2	1	1	1	2.08333	2.08333	1.05889	0.000157178
PARP1	28	26	19	33	35	38	51	47	77	63	45	40	46	57	55	66	1.91515	1.91515	0.937459	0.000161109
CSK	1	0	0	0	1	1	2	3	2	4	2	2	3	2	3	3	2.66667	2.66667	1.41504	0.000189944
HDAC2	6	3	5	4	8	9	12	9	13	11	7	7	8	10	11	13	1.9697	1.9697	0.977974	0.000210981
PTN	4	3	3	2	7	12	4	11	10	5	17	5	12	9	12	5	2.52083	2.52083	1.3339	0.000229831
TWF2	0	0	0	0	1	2	1	2	1	1	1	0	3	2	4	3	2.75	2.75	1.45943	0.000242476
BRAF	0	0	0	0	1	0	2	3	3	0	2	2	1	1	2	1	2.5	2.5	1.32193	0.000296239
HSPB1	38	34	47	42	9	19	7	18	15	11	23	11	30	13	17	18	0.410101	-2.43842	-1.28595	0.00035824
RAB8B	7	3	3	7	16	14	17	10	19	17	13	11	11	15	16	17	2.61111	2.61111	1.38466	0.000369648
ARPC2	5	4	6	7	8	9	7	11	10	12	11	9	10	9	13	16	1.75641	1.75641	0.81263	0.000383596
RASA1	0	0	0	0	4	1	2	0	3	1	2	3	0	1	2	2	2.75	2.75	1.45943	0.000410433
KDM1A	2	1	2	2	3	4	4	4	5	7	3	2	3	7	6	9	2.09091	2.09091	1.06413	0.0004541
PSMD3	16	10	13	15	21	22	23	23	28	28	15	22	27	23	28	22	1.68966	1.68966	0.756729	0.00048755
RAB10	8	3	4	7	16	17	18	14	16	19	17	12	15	16	19	19	2.69231	2.69231	1.42884	0.000554371
FIS1	1	1	1	1	2	4	2	1	2	2	3	2	2	1	2	2	1.54167	1.54167	0.624491	0.000616754
GRB2	2	1	2	1	4	3	2	5	7	10	5	4	3	4	3	9	2.36667	2.36667	1.24286	0.000665565
XRCC5	59	45	44	58	68	67	86	64	92	100	73	59	58	88	80	77	1.46667	1.46667	0.552541	0.00182166
ACTN4	95	84	66	82	44	47	25	48	29	29	47	34	59	38	37	29	0.48137	-2.07741	-1.05478	0.00186164
EPHA2	0	0	0	0	2	1	2	1	1	0	0	2	1	1	0	0	1.91667	1.91667	0.938599	0.00207015
RAC1	10	3	7	11	20	21	20	20	19	20	22	17	19	17	26	24	2.44762	2.44762	1.29138	0.00262225
HDAC1	3	2	3	2	4	4	5	5	7	4	3	3	2	4	5	5	1.5	1.5	0.584963	0.00289364
DDX17	41	24	27	30	50	55	51	48	68	53	49	58	55	56	58	60	1.78042	1.78042	0.83222	0.00315261
PTPRS	0	1	1	1	5	2	5	1	5	4	3	3	1	0	1	3	2.14286	2.14286	1.09954	0.0033771
PRKDC	116	92	88	109	129	128	148	137	127	140	121	128	122	176	150	144	1.35452	1.35452	0.437785	0.00416884
THY1	0	0	0	0	0	2	1	1	1	1	1	1	0	0	0	0	1.66667	1.66667	0.736966	0.0045872
ANXA5	66	49	47	56	38	33	23	36	24	18	44	26	49	30	31	25	0.584084	-1.71208	-0.775752	0.00473819
BAX	2	2	2	2	2	2	2	4	3	2	5	4	4	2	3	4	1.36111	1.36111	0.444785	0.00530343
BRSK2	0	0	0	0	2	2	3	1	1	2	0	2	0	0	0	0	2.08333	2.08333	1.05889	0.00530343
PSMD1	16	9	8	15	20	27	22	23	18	27	25	20	20	24	26	26	1.85897	1.85897	0.894507	0.00638964
LRP1	39	32	25	35	27	26	22	19	10	14	16	19	12	20	23	14	0.577778	-1.73077	-0.791413	0.00867156
FLNA	150	153	104	140	77	87	48	104	66	66	111	76	125	80	85	85	0.61827	-1.61742	-0.693692	0.00972038
ANK3	1	1	1	1	4	3	7	2	1	4	1	4	1	3	1	1	1.83333	1.83333	0.874469	0.0104824
CDK1	2	1	2	1	2	2	5	2	3	3	3	2	2	5	3	2	1.53333	1.53333	0.616671	0.0108043
MARK2	0	0	0	0	1	1	1	1	0	0	0	2	0	0	1	0	1.58333	1.58333	0.662965	0.0116035
RHOA	8	4	9	10	9	17	8	12	14	15	14	8	15	10	22	17	1.64762	1.64762	0.720383	0.0121789
DAG1	2	2	1	1	0	0	0	1	0	0	0	0	0	0	0	0	0.433333	-2.30769	-1.20645	0.0125559
MYH9	134	165	85	141	47	45	42	76	52	40	59	73	56	41	55	53	0.410208	-2.43779	-1.28557	0.0166717
BIN1	12	14	23	20	10	12	8	6	3	3	9	7	3	8	4	2	0.39726	-2.51724	-1.33184	0.0170308
MYADM	1	1	2	2	1	1	0	1	0	0	0	1	0	0	0	0	0.533333	-1.875	-0.906891	0.0177623
CDC42	11	7	6	10	13	13	13	15	11	11	14	11	10	12	15	12	1.42105	1.42105	0.50696	0.0355737
CALR	49	36	34	45	30	36	20	28	35	26	44	30	27	27	28	24	0.728175	-1.3733	-0.457644	0.0392282
G6PD	9	5	5	9	6	9	9	8	20	11	12	11	8	11	11	12	1.45833	1.45833	0.544321	0.043365
RYR1	1	3	6	7	0	0	0	0	0	0	0	0	0	0	0	0	0.190476	-5.25	-2.39232	0.0538542
FOLR1	6	2	1	5	0	0	0	0	0	0	0	0	0	0	0	0	0.222222	-4.5	-2.16993	0.0604815
CD44	1	1	1	1	1	1	1	1	0	0	2	1	0	0	0	0	0.791667	-1.26316	-0.337035	0.0538036
GSTO1	6	3	3	4	3	1	0	2	4	4	3	3	2	1	0	2	0.616667	-1.62162	-0.697437	0.063942
STAT3	4	5	3	1	3	2	0	2	0	0	1	0	0	2	0	1	0.45098	-2.21739	-1.14886	0.0647863
DMD	1	3	6	4	0	0	0	1	1	1	1	0	1	0	1	1	0.351852	-2.84211	-1.50696	0.0662429
VPS35	23	12	8	15	25	25	18	21	28	24	23	20	22	20	25	26	1.55376	1.55376	0.635767	0.0691758
ACSL1	3	1	2	2	1	3	1	1	1	0	0	1	0	0	3	0	0.638889	-1.56522	-0.646363	0.0737094
PIN1	0	0	0	2	2	1	2	1	2	2	3	2	0	1	3	2	1.83333	1.83333	0.874469	0.0801337
PDCD4	7	3	3	2	2	0	2	2	1	2	1	0	0	1	0	1	0.421053	-2.375	-1.24793	0.0862225
CPNE1	10	10	9	9	9	16	9	13	8	8	10	7	20	15	11	13	1.19841	1.19841	0.261125	0.0990382
APOE	9	5	3	8	2	1	1	3	8	2	3	2	5	1	5	4	0.563218	-1.77551	-0.828234	0.0992754
PHB2	18	14	22	22	17	25	23	20	27	24	24	23	23	20	25	28	1.2125	1.2125	0.277985	0.108313
CD47	3	1	1	1	2	3	3	3	3	3	1	3	3	1	2	3	1.4	1.4	0.485427	0.137591
WASF2	0	2	1	1	0	0	0	0	0	0	1	0	2	0	0	0	0.625	-1.6	-0.678072	0.164027
ARF1	16	12	12	12	16	12	10	16	16	14	16	8	17	18	19	19	1.14881	1.14881	0.20014	0.173844
STAT1	2	1	0	1	0	0	0	1	0	0	1	0	1	1	0	0	0.666667	-1.5	-0.584963	0.202415
PARK7	38	27	25	32	32	38	28	32	35	34	38	29	40	33	38	43	1.14286	1.14286	0.192645	0.225464
MYH10	132	128	95	129	129	122	131	132	150	147	125	149	117	123	138	145	1.10656	1.10656	0.146078	0.237038
PSME1	5	3	2	1	0	1	1	2	3	0	2	1	1	2	1	4	0.666667	-1.5	-0.584963	0.245281
FMR1	2	1	1	2	2	0	2	1	4	3	2	2	1	2	2	3	1.2	1.2	0.263034	0.258871
SCRIB	2	1	1	2	1	3	2	2	2	0	4	1	4	6	1	0	1.26667	1.26667	0.341037	0.281107
FLOT1	4	2	3	3	2	1	3	2	5	3	3	1	1	2	2	4	0.854167	-1.17073	-0.22741	0.313695
PSME2	6	3	3	2	1	3	1	2	2	2	4	1	5	2	4	4	0.796296	-1.25581	-0.328623	0.386552
AKT1	2	0	3	2	4	3	4	3	3	6	1	0	4	0	0	2	1.27273	1.27273	0.347923	0.397703
MACF1	15	21	33	27	34	26	30	20	32	30	21	47	14	26	26	31	1.16333	1.16333	0.218265	0.406961
CD81	4	5	2	5	4	3	4	3	3	5	3	3	4	3	2	3	0.866667	-1.15385	-0.206451	0.42455
ERBB2	1	0	1	1	0	1	1	1	0	0	1	1	0	0	1	0	0.857143	-1.16667	-0.222392	0.428263
RACK1	27	19	16	24	15	21	18	17	20	19	19	15	19	21	25	25	0.911111	-1.09756	-0.134301	0.491468
EHD1	6	4	8	9	8	6	4	6	6	10	5	7	4	4	7	3	0.88172	-1.13415	-0.181607	0.497673
RAP1A	5	3	1	6	3	3	4	2	4	5	3	2	2	1	3	4	0.842105	-1.1875	-0.247928	0.556056
ARF6	1	1	0	1	0	0	1	0	1	1	1	0	1	1	0	1	0.904762	-1.10526	-0.14439	0.590022
DDX3X	20	14	18	16	18	16	17	17	21	19	15	20	16	17	17	20	1.04167	1.04167	0.0588937	0.619592
HMGA2	2	0	0	2	3	0	1	0	7	4	0	0	0	0	0	2	1.20833	1.20833	0.273018	0.640029
MAP2	1	0	0	2	0	0	0	0	1	2	1	0	0	0	1	1	0.857143	-1.16667	-0.222392	0.653576
GSTP1	39	31	22	39	34	29	34	29	35	31	38	29	37	26	48	47	1.05926	1.05926	0.0830557	0.678227
SYK	10	8	4	8	8	9	6	9	12	8	5	5	6	9	8	12	1.06863	1.06863	0.095759	0.700567
STK39	1	2	0	1	1	0	1	1	2	1	1	0	1	3	1	2	1.08333	1.08333	0.115477	0.738764
SUMO1	0	1	1	0	1	0	0	1	0	0	1	1	1	0	1	1	1.05556	1.05556	0.0780025	0.808277
AKT2	0	0	2	1	1	1	2	1	1	2	0	0	1	0	0	1	1.04762	1.04762	0.0671142	0.880482
PURA	2	0	0	0	0	1	1	1	0	0	1	0	1	1	0	1	1.05556	1.05556	0.0780025	0.881751
CRK	3	1	0	1	1	2	1	0	3	0	3	1	1	2	2	0	1.03704	1.03704	0.0524674	0.910467
FZD7	2	2	2	2	0	0	0	0	0	0	0	0	0	0	0	0	0.333333	-3	-1.58496	#DIV/0!
