## supplemental Tables for "Deciphering Neuronal Deficit and Protein Profile Changes in Human Brain Organoids from Patients with Creatine Transporter Deficiency": Table S5 - Enrichr analysis on 32 proteins.xlsx

### Sheet: Pathways & Diseases Frequency
Table S5. An ENRICHR analysis was then preformed on the 32 proteins to identify the proteins in potential relation with the cognitive functions . The pathways with p value less than 0.05 from the following libraries: (BioCarta, Elsevier_Pathway_Collection, GO_Biological_Process, GO_Molecular_Function, KEGG_Human, MSigDB_Hallmark, WikiPathways_Human). The diseases with p value less than 0.05 from …
Pathways Frequency			Diseases Frequency
Gene	Freq		Gene	Freq
SRC	436		LMNA	411
GSK3B	325		MECP2	203
PLCG1	295		CALM1	172
GNAQ	230		STMN1	148
FYN	197		L1CAM	141
PAK1	192		SYT1	138
CALM1	133		ANXA1	135
SFRP1	111		SRC	130
GNAI2	101		GSK3B	129
CDK5	97		ANXA2	128
ANXA1	91		SFRP1	117
PAK2	90		PAK1	107
ACTN2	62		CDK5	105
ANK2	61		DCTN1	70
TPM1	59		TPM1	68
ANXA2	53		MYH6	67
MYH6	50		FYN	61
SYT1	50		GNAQ	56
DCTN1	47		POSTN	54
CASQ2	42		TNNT2	54
MECP2	42		PLCG1	47
TNNT2	42		PTK7	44
STMN1	41		ANK2	39
LMNA	39		GNAI2	36
ACTN3	34		CASQ2	31
HMGB2	34		MYO5A	27
L1CAM	23		ACTN2	26
MYO5A	22		MAP1B	26
RUFY3	19		HMGB2	21
MAP1B	18		PAK2	20
POSTN	12		RUFY3	10
PTK7	10		ACTN3	6
