## supplemental Tables for "Deciphering Neuronal Deficit and Protein Profile Changes in Human Brain Organoids from Patients with Creatine Transporter Deficiency": Table S7 - Primer sequences for RT-PCR.xlsx

### Sheet: Feuil1
Table S7. Primer sequences for RT-PCR.
Primers	Sequence (5'->3')
GABBR1h-for	CTTTCTTCCGAACGCACCCATC
GABBR1h-rev	AGCAATCTTCTTCCAGCCCCAC
GRIA2h-for	AGGAAAAGACCAGTGCCCTCAG
GRIA2h-rev	AGCCACCAGCATTGCCAAAC
NANOGforh-2	CTGGACACTGGCTGAATCCTTC
NANOGrevh-2	CCATGAGATTGACTGGATGGGC
OCT4forh	GGGCTCTCCCATGCATTCAAAC
OCT4revh	TCCCAAAAACCCTGGCACAAAC
PAX6forh	CCAACCAATTCCACAACCCACC
PAX6revh	GTGTTTGTGAGGGCTGTGTCTG
PSD95h-for	ATCGTTCGCCTCTATGTCATGC
PSD95h-rev	TGCGATGCTGAAGCCAAGAC
SIX3h-for	ACAACCCCCAACCACCATCTAC
SIX3h-rev	TTTCTGCCCGCAACATCAGC
SLC17A7h-for	ATGAAAGGGAATGGGGCAGGAG
SLC17A7h-rev	GCAGGGCAGGATTTACAGTCAC
SOX2h-for	CACCAATCCCATCCACACTCAC
SOX2h-rev	GTCCCCCAAAAAGAAGTCCAGG
GAPDHh-for	TCAAGAAGGTGGTGAAGCAGGC
GAPDHh-rev	AGTGGGTGTCGCTGTTGAAGTC
